# Evidence for the digital programming of cellular differentiation: characterization of binary switches in lineage-determining transcription factors

**DOI:** 10.1101/2022.06.22.497234

**Authors:** Hongchuan Li, Md Ahasanur Rahman, Paul W Wright, Jennie Cao, Shashikala Ratnayake, Qingrong Chen, Chunhua Yan, Daoud Meerzaman, Aharon G Freud, Stephen K Anderson

**Author notes:** The content of this publication does not necessarily reflect the views or policies of the Department of Health and Human Services, nor does mention of trade names, commercial products, or organizations imply endorsement by the US Government.

## Abstract

Previous studies of the murine *Ly49* and human *KIR* gene clusters have revealed a role for bidirectional promoters in the control of variegated gene expression. Whether or not competing promoters control other instances of cell fate determination remains an outstanding question. Although divergent transcripts within 300 bp are found in ~6% of human genes, an analysis of human transcription factor (TF) genes (1640) revealed that 33% possess stable divergent transcripts with a transcription start site (TSS) less than 300 bp upstream, with many separated by less than 30 bp, indicating an enrichment for potential binary switches in TFs. We have performed a detailed examination of putative bidirectional promoter switches in three lineage-determining TF genes: *AHR, GATA3*, and *RORγT*. These genes also contain additional pairs of opposing promoters that would prevent simultaneous transcription of sense and antisense, and thus may represent simple on/off switches rather than probabilistic switches. In situ RNA hybridization of human tissues revealed mutually exclusive expression of sense versus antisense transcription, indicating switching between stable sense or antisense transcriptional states. Single-cell RNAseq confirmed the separate sense/antisense states, and revealed the identity of cells with active switch elements. Differential gene expression analysis of cells with antisense switch transcripts revealed an enrichment for genes found in immature/stem cells and a lack of genes associated with terminally differentiated cells. Taken together, these data indicate that there is a digital component to the differentiation program mediated by binary promoter switches in lineage-determining transcription factors.
