## Supplemental Table 1 for "Evidence for the digital programming of cellular differentiation: characterization of binary switches in lineage-determining transcription factors"

### Sheet: cluster_composition
cluster	Freq	Cell expressing AHR sense transcript only			Cell expressing AHR antisense transcript only
		count	%	per cluster %	count	%	per cluster %
0	8368	142	0.111198	0.0169694	91	0.194861	0.0108748
1	7397	118	0.0924041	0.0159524	70	0.149893	0.0094633
2	5128	78	0.0610807	0.0152106	30	0.0642398	0.00585023
3	2091	397	0.310885	0.189861	122	0.261242	0.0583453
4	1133	24	0.018794	0.0211827	10	0.0214133	0.00882613
5	1027	12	0.00939702	0.0116845	4	0.00856531	0.00389484
6	818	11	0.00861394	0.0134474	8	0.0171306	0.00977995
7	614	76	0.0595145	0.123779	39	0.0835118	0.0635179
8	605	19	0.0148786	0.031405	11	0.0235546	0.0181818
9	575	86	0.0673453	0.149565	14	0.0299786	0.0243478
10	469	45	0.0352388	0.0959488	13	0.0278373	0.0277186
11	450	24	0.018794	0.0533333	12	0.0256959	0.0266667
12	389	25	0.0195771	0.0642674	9	0.0192719	0.0231362
13	350	14	0.0109632	0.04	4	0.00856531	0.0114286
14	269	30	0.0234926	0.111524	9	0.0192719	0.0334572
15	222	6	0.00469851	0.027027	4	0.00856531	0.018018
16	218	8	0.00626468	0.0366972	6	0.012848	0.0275229
17	210	78	0.0610807	0.371429	3	0.00642398	0.0142857
18	93	6	0.00469851	0.0645161	3	0.00642398	0.0322581
19	87	34	0.0266249	0.390805	3	0.00642398	0.0344828
20	63	1	0.000783085	0.015873	1	0.00214133	0.015873
21	61	43	0.0336727	0.704918	1	0.00214133	0.0163934
	30637	1277			467
