## Supplemental Table 3 for "Evidence for the digital programming of cellular differentiation: characterization of binary switches in lineage-determining transcription factors"

### Sheet: AHR_anti_flt_markers_with_genes
transcript	p_val	avg_log2FC	pct.1	pct.2	p_val_adj	gene
AHR-anti-consensus	0	1.19392	0.73	0.004	0	AHR				p_val : p_val (unadjusted)
NM-005252.4	1.37779e-43	1.11418	0.561	0.288	2.17505e-38	FOS				avg_log2FC : log fold-change of the average expression between the two groups. Positive values indicate that the feature is more highly expressed in the first group.
NM-001964.3	3.21437e-54	1.09611	0.313	0.097	5.07437e-49	EGR1				pct.1 : The percentage of cells where the feature is detected in the first group
NM-000655.5	3.54587e-54	1.07168	0.604	0.295	5.59769e-49	SELL				pct.2 : The percentage of cells where the feature is detected in the second group
NM-002104.3	3.7431e-63	0.968243	0.328	0.095	5.90904e-58	GZMK				p_val_adj : Adjusted p-value, based on Bonferroni correction using all features in the dataset.
ENST00000659951.1	0	0.754852	0.428	0.003	0	AHR
NM-021149.5	8.4998e-48	0.671422	0.377	0.138	1.34182e-42	COTL1
NM-004355.3	7.99811e-13	0.656113	0.904	0.841	1.26262e-07	CD74
NM-004418.4	4.8165e-11	0.629947	0.563	0.437	7.60356e-06	DUSP2
XM-011509865.2	8.48415e-30	0.62053	0.439	0.219	1.33935e-24	XCL1
NM-003175.4	4.70368e-20	0.590271	0.657	0.477	7.42546e-15	XCL2
NM-001781.2	1.07435e-18	0.5773	0.752	0.593	1.69602e-13	CD69
NM-002341.2	4.2148e-24	0.575959	0.332	0.162	6.65369e-19	LTB
NM-004907.3	1.21183e-16	0.557995	0.869	0.78	1.91306e-11	IER2
NR-002716.3	4.52181e-23	0.553767	0.268	0.119	7.13836e-18	RNU2-1
NM-001657.4	2.76233e-16	0.543259	0.362	0.213	4.36074e-11	AREG
NM-004417.4	1.20606e-14	0.520135	0.717	0.552	1.90395e-09	DUSP1
NM-001311.5	5.18503e-16	0.518304	0.812	0.675	8.18535e-11	CRIP1
XM-017003546.1	5.6853e-10	0.514867	0.471	0.348	8.9751e-05	DUSP2
NM-019111.5	2.49036e-16	0.509708	0.167	0.068	3.9314e-11	HLA-DRA
NM-009588.1	1.17445e-26	0.441399	0.246	0.097	1.85404e-21	LTB
NM-002124.3	3.02786e-26	0.44101	0.31	0.135	4.77994e-21	HLA-DRB1
NM-003564.3	5.65935e-12	0.440659	0.899	0.796	8.93413e-07	TAGLN2
NM-002512.4	3.42394e-16	0.437838	0.73	0.565	5.4052e-11	NME2
NM-001803.3	3.23359e-15	0.424515	0.743	0.574	5.1047e-10	CD52
NM-002995.3	5.21243e-36	0.410816	0.214	0.067	8.22861e-31	XCL1
NM-002185.5	2.2611e-57	0.41033	0.238	0.059	3.56949e-52	IL7R
XM-005248299.4	1.10212e-54	0.409949	0.227	0.056	1.73987e-49	IL7R
NM-001013.4	8.73265e-21	0.406896	0.974	0.961	1.37858e-15	RPS9
NM-002228.4	6.8155e-08	0.405601	0.366	0.262	0.0107593	JUN
NM-020529.2	2.10385e-09	0.399447	0.574	0.439	0.000332125	NFKBIA
NM-003955.4	1.45628e-17	0.390349	0.255	0.124	2.29896e-12	SOCS3
NM-001552.3	6.31463e-38	0.390255	0.15	0.036	9.9686e-33	IGFBP4
NM-007104.5	3.812e-29	0.388199	0.976	0.956	6.01781e-24	RPL10A
XM-024448973.1	5.91956e-14	0.381405	0.433	0.277	9.34491e-09	KLRC1
NM-002952.4	3.57518e-27	0.378615	0.991	0.987	5.64396e-22	RPS2
NM-003295.4	1.06567e-10	0.370433	0.863	0.789	1.68232e-05	TPT1
NM-004089.4	3.5682e-10	0.36733	0.734	0.606	5.63294e-05	TSC22D3
XM-024452554.1	3.06042e-12	0.366098	0.109	0.043	4.83133e-07	HLA-DRB1-4
NM-001002.4	8.01945e-17	0.363205	0.955	0.923	1.26599e-11	RPLP0
NM-022551.3	2.74604e-30	0.362922	1	0.993	4.33503e-25	RPS18
XM-005264085.2	1.3754e-09	0.360736	0.812	0.756	0.000217128	GNLY
NM-000733.4	1.30829e-09	0.354652	0.42	0.288	0.000206534	CD3E
NM-021029.6	6.1504e-16	0.353753	0.951	0.907	9.70933e-11	RPL36A
NM-001346425.2	6.12628e-73	0.350887	0.424	0.138	9.67126e-68	TCF7
NM-000973.5	5.70124e-21	0.347321	0.994	0.979	9.00026e-16	RPL8
NM-001767.5	2.41053e-09	0.346086	0.505	0.376	0.000380538	CD2
NM-033022.4	8.37955e-08	0.336252	0.741	0.672	0.0132284	RPS24
NM-003745.1	5.18378e-16	0.332589	0.225	0.106	8.18337e-11	SOCS1
NM-017918.5	9.28008e-18	0.331765	0.351	0.191	1.465e-12	MCUB
NM-001286968.2	2.57651e-10	0.32224	0.899	0.832	4.06741e-05	JUND
NM-002568.4	4.65448e-12	0.321888	0.904	0.826	7.3478e-07	PABPC1
NM-001007.5	4.25284e-22	0.319584	1	0.99	6.71375e-17	RPS4X
NM-003202.5	3.12805e-62	0.31699	0.396	0.135	4.9381e-57	TCF7
NR-120485.3	6.25859e-52	0.316762	0.218	0.054	9.88013e-47	IL7R
NM-002295.6	8.83532e-18	0.316506	0.991	0.968	1.39479e-12	RPSA
NM-006887.5	4.29891e-08	0.312523	0.923	0.894	0.00678647	ZFP36L2
NM-001242758.1	1.33636e-09	0.307333	0.929	0.879	0.000210965	HLA-A-1
NM-001402.6	1.33695e-30	0.306383	1	0.998	2.11058e-25	EEF1A1
NM-001035006.3	2.38297e-10	0.305974	0.942	0.917	3.76188e-05	RPL17
NM-001026.4	3.03176e-08	0.302616	0.951	0.926	0.00478609	RPS24
NR-027166.1	7.29971e-12	0.302352	0.585	0.437	1.15237e-06	SNHG29
NM-001731.3	7.53451e-12	0.301541	0.972	0.938	1.18944e-06	BTG1
NM-001012.2	1.07455e-20	0.300995	1	0.994	1.69634e-15	RPS8
NM-033643.3	1.31154e-19	0.299463	0.994	0.983	2.07047e-14	RPL36
NM-213658.2	9.85969e-14	0.297424	0.463	0.304	1.5565e-08	KLRC1
NM-001003.3	2.12201e-15	0.279161	1	0.998	3.34991e-10	RPLP1
NM-001959.4	5.76232e-11	0.276042	0.957	0.914	9.09668e-06	EEF1B2
NM-006763.3	1.06617e-08	0.27472	0.58	0.446	0.00168311	BTG2
NM-002966.3	1.85667e-08	0.271125	0.839	0.699	0.00293103	S100A10
NM-015710.5	2.07836e-10	0.27034	0.818	0.686	3.281e-05	NOP53
NM-213657.2	3.74615e-10	0.269815	0.409	0.28	5.91385e-05	KLRC1
NM-031419.4	2.65784e-08	0.268785	0.248	0.154	0.0041958	NFKBIZ
NM-012423.4	1.6759e-13	0.268148	0.976	0.94	2.64566e-08	RPL13A
NM-001022.4	5.77185e-20	0.267006	1	0.991	9.11173e-15	RPS19
NM-001128596.3	8.63917e-10	0.264791	0.4	0.269	0.000136382	TC2N
NM-000980.4	1.11221e-17	0.264346	0.998	0.992	1.7558e-12	RPL18A
NM-014164.6	3.83173e-08	0.263261	0.833	0.772	0.00604896	FXYD5
NM-001037339.2	4.18066e-22	0.262852	0.208	0.082	6.59979e-17	PDE4B
NM-017709.4	3.34773e-14	0.262798	0.246	0.125	5.2849e-09	TENT5C
NM-000977.3	2.41213e-18	0.258105	0.998	0.996	3.80791e-13	RPL13
NM-000975.5	2.12485e-16	0.256604	0.989	0.987	3.3544e-11	RPL11
NR-003584.3	1.33902e-12	0.255876	0.373	0.236	2.11385e-07	SNHG8
NM-001016.4	6.80853e-17	0.254709	1	0.995	1.07483e-11	RPS12
NM-004951.5	6.97584e-25	0.254187	0.135	0.04	1.10124e-19	GPR183
NM-014456.5	2.76809e-10	0.252833	0.448	0.31	4.36985e-05	PDCD4
NM-002872.5	6.18115e-08	-0.25525	0.953	0.965	0.00975787	RAC2
NM-024329.6	3.29626e-09	-0.25534	0.906	0.943	0.000520364	EFHD2
NM-004252.5	2.69714e-10	-0.25635	0.863	0.897	4.25785e-05	SLC9A3R1
NM-006762.3	1.30125e-09	-0.256838	0.803	0.86	0.000205421	LAPTM5
NM-001130111.2	2.68289e-09	-0.266515	0.863	0.901	0.000423534	ABHD17A
NM-013351.2	1.29345e-07	-0.267462	0.657	0.735	0.020419	TBX21
NM-000569.7	1.79479e-08	-0.270165	0.405	0.511	0.00283334	FCGR3A
NM-053064.5	2.52877e-07	-0.271757	0.548	0.665	0.0399204	GNG2
NM-002116.8	8.99444e-17	-0.276388	0.996	0.996	1.41991e-11	HLA-A
XM-005260763.3	6.09242e-11	-0.280101	0.634	0.713	9.6178e-06	APMAP
NM-006144.4	8.29531e-13	-0.280298	0.848	0.924	1.30954e-07	GZMA
NM-000211.5	5.25172e-15	-0.28558	0.968	0.975	8.29063e-10	ITGB2
NM-002984.4	1.13153e-11	-0.285742	0.582	0.753	1.78629e-06	CCL4
NM-001079862.3	1.94044e-07	-0.294503	0.707	0.738	0.0306327	DBI
XR-001753771.1	1.20335e-10	-0.298377	0.76	0.83	1.89967e-05	ABHD17A
NM-002664.3	1.81194e-10	-0.303665	0.739	0.809	2.86041e-05	PLEK
NM-001253835.1	4.21363e-10	-0.304162	0.503	0.607	6.65185e-05	IGFBP7
NM-001171653.2	9.00965e-12	-0.30419	0.398	0.543	1.42231e-06	ZEB2
NM-014795.4	1.1178e-11	-0.304746	0.422	0.569	1.76462e-06	ZEB2
NM-002414.5	5.34795e-12	-0.304977	0.799	0.856	8.44254e-07	CD99
NM-004669.3	9.0864e-09	-0.307848	0.662	0.783	0.00143442	CLIC3
NM-003970.4	6.5409e-10	-0.317573	0.426	0.565	0.000103258	MYOM2
NM-001909.5	6.66536e-11	-0.321195	0.777	0.814	1.05223e-05	CTSD
XM-005245129.4	1.02332e-09	-0.322117	0.251	0.386	0.000161546	FCRL6
NM-001204406.1	2.84374e-11	-0.32267	0.325	0.458	4.48927e-06	ALOX5AP
NM-002961.3	4.73993e-17	-0.33547	0.914	0.949	7.48269e-12	S100A4
NM-005317.4	3.76572e-13	-0.339634	0.717	0.84	5.94476e-08	GZMM
NM-005170.2	2.45871e-07	-0.349091	0.225	0.329	0.0388144	ASCL2
NM-207007.3	8.54416e-09	-0.356019	0.407	0.526	0.00134882	CCL4L1
NM-000876.3	7.25199e-10	-0.361146	0.533	0.634	0.000114484	IGF2R
NM-002985.3	8.94656e-09	-0.36313	0.662	0.751	0.00141235	CCL5
XM-006716237.1	1.81947e-09	-0.364138	0.351	0.479	0.00028723	MYOM2
NM-001004431.3	1.18361e-07	-0.3682	0.418	0.499	0.0186851	METRNL
NM-005601.4	2.44273e-26	-0.369425	0.916	0.961	3.85621e-21	NKG7
NM-030760.5	1.45913e-14	-0.375712	0.465	0.649	2.30346e-09	S1PR5
NM-000101.4	5.25941e-23	-0.38166	0.946	0.972	8.30277e-18	CYBA
NM-001553.3	9.67147e-14	-0.393591	0.531	0.66	1.52679e-08	IGFBP7
NM-001171171.1	1.00988e-07	-0.393618	0.212	0.316	0.0159424	CX3CR1
NM-001171174.1	4.77795e-08	-0.396601	0.227	0.336	0.0075427	CX3CR1
NM-000734.4	3.58607e-09	-0.410724	0.531	0.617	0.000566115	CD247
NM-001629.3	2.76398e-17	-0.420876	0.428	0.605	4.36336e-12	ALOX5AP
NM-001337.4	6.72228e-12	-0.4268	0.488	0.641	1.06121e-06	CX3CR1
XM-006723228.3	3.1941e-16	-0.42948	0.807	0.872	5.04236e-11	NKG7
NM-001270780.2	1.14943e-11	-0.430685	0.3	0.451	1.81454e-06	GZMH
NM-017931.3	1.59381e-11	-0.442457	0.405	0.528	2.51606e-06	TTC38
NM-003739.6	3.51176e-15	-0.44429	0.285	0.458	5.54384e-10	AKR1C3
NM-033423.5	4.05424e-15	-0.445746	0.493	0.685	6.40022e-10	GZMH
XM-005256252.2	3.26308e-15	-0.463198	0.463	0.626	5.15127e-10	ADGRG1
NM-198053.2	1.67149e-18	-0.467624	0.73	0.821	2.63871e-13	CD247
NM-003650.4	1.71655e-33	-0.494951	0.889	0.945	2.70983e-28	CST7
NM-005041.5	1.02003e-30	-0.513014	0.889	0.948	1.61027e-25	PRF1
NM-002305.4	8.6864e-12	-0.5251	0.437	0.571	1.37128e-06	LGALS1
XM-011536683.2	9.91261e-14	-0.546633	0.313	0.468	1.56485e-08	GZMH
NM-007173.6	9.49761e-19	-0.584271	0.347	0.535	1.49934e-13	PRSS23
NM-004131.6	2.49336e-30	-0.597638	0.713	0.879	3.93614e-25	GZMB
NM-001127595.2	3.04808e-22	-0.619882	0.522	0.702	4.81185e-17	FCGR3A
NM-001199021.1	6.58942e-32	-0.726302	0.591	0.826	1.04024e-26	SPON2
NM-031950.4	6.24412e-56	-0.985224	0.535	0.827	9.85728e-51	FGFBP2
NM-000954.6	2.51199e-18	-1.92768	0.056	0.223	3.96556e-13	PTGDS
