## Supplemental Table 4 for "Evidence for the digital programming of cellular differentiation: characterization of binary switches in lineage-determining transcription factors"

### Sheet: AHR_sense_markers_res0.3
transcript	p_val	avg_log2FC	pct.1	pct.2	p_val_adj	genes	TFs
NM-004355.3	8.49733e-86	2.16904	0.917	0.839	1.34143e-80	CD74
NM-019111.5	2.80591e-283	1.98705	0.319	0.059	4.42954e-278	HLA-DRA
NM-000099.4	1.93034e-51	1.86006	0.325	0.166	3.04733e-46	CST3
NM-005252.4	9.14291e-239	1.76313	0.665	0.276	1.44335e-233	FOS	FOS
NM-001621.5	0	1.52754	1	0.005	0	AHR	AHR
NM-001964.3	3.09068e-254	1.48849	0.376	0.088	4.87911e-249	EGR1	EGR1
NM-002124.3	9.75527e-271	1.40711	0.468	0.123	1.54002e-265	HLA-DRB1
NM-021149.5	1.6532e-282	1.36686	0.479	0.127	2.60982e-277	COTL1
NM-000655.5	3.40209e-226	1.35122	0.666	0.284	5.3707e-221	SELL
NM-002121.6	1.25496e-54	1.29536	0.438	0.245	1.98115e-49	HLA-DPB1
NM-000239.3	1.24828e-101	1.27434	0.101	0.016	1.9706e-96	LYZ
NR-027293.2	3.14894e-06	1.20786	0.139	0.094	0.497107	BMS1P20
NM-002341.2	4.65696e-155	1.18093	0.428	0.153	7.35171e-150	LTB
NM-001242524.2	1.25703e-79	1.12861	0.482	0.252	1.98441e-74	HLA-DPA1
NM-033554.3	2.36431e-79	1.09051	0.488	0.257	3.73242e-74	HLA-DPA1
NM-002104.3	1.2188e-201	1.07134	0.345	0.088	1.92405e-196	GZMK
XM-011514562.2	1.30179e-231	1.06179	0.255	0.045	2.05507e-226	HLA-DRB5
XM-024452554.1	8.07575e-81	1.04102	0.15	0.039	1.27488e-75	HLA-DRB1-4
NM-001025159.2	1.12784e-17	1.00223	0.806	0.778	1.78047e-12	CD74
NR-002716.3	8.41802e-128	0.975861	0.335	0.112	1.32891e-122	RNU2-1
NR-027166.1	1.81576e-98	0.96398	0.687	0.428	2.86645e-93	SNHG29
NM-003380.5	3.66321e-36	0.957919	0.736	0.593	5.78293e-31	VIM
NM-006332.5	7.14381e-16	0.863596	0.129	0.071	1.12776e-10	IFI30
NM-004418.4	2.60702e-36	0.825741	0.564	0.434	4.11557e-31	DUSP2
NM-004417.4	2.88722e-61	0.824948	0.743	0.546	4.55792e-56	DUSP1
XM-011509865.2	3.27362e-92	0.82362	0.453	0.212	5.16791e-87	XCL1
NM-003107.3	1.57773e-120	0.82225	0.287	0.09	2.49069e-115	SOX4	SOX4
NM-002122.5	8.87304e-99	0.797502	0.111	0.02	1.40074e-93	HLA-DQA1
NM-001623.5	2.77912e-123	0.762461	0.127	0.021	4.38725e-118	AIF1
XM-006717500.2	8.16871e-28	0.744313	0.72	0.582	1.28955e-22	VIM
NM-002228.4	9.58995e-45	0.718767	0.433	0.256	1.51392e-39	JUN	JUN
NM-001002.4	3.98209e-81	0.711947	0.959	0.922	6.28632e-76	RPLP0
NM-002568.4	8.59794e-103	0.707033	0.933	0.822	1.35731e-97	PABPC1
NM-002185.5	0	0.687494	0.317	0.051	0	IL7R
NM-033022.4	2.75407e-51	0.682857	0.795	0.668	4.34771e-46	RPS24
NM-004907.3	2.2358e-47	0.674548	0.864	0.778	3.52955e-42	IER2
NM-002520.6	3.8248e-51	0.662205	0.887	0.764	6.03802e-46	NPM1
NM-009588.1	9.69997e-107	0.645314	0.279	0.092	1.53129e-101	LTB
NM-003120.3	3.83275e-145	0.638317	0.157	0.027	6.05058e-140	SPI1	SPI1
XM-005248299.4	0	0.637562	0.306	0.048	0	IL7R
NM-002512.4	8.34847e-97	0.636277	0.792	0.557	1.31793e-91	NME2	NME2
NM-003295.4	5.27085e-77	0.631189	0.895	0.786	8.32082e-72	TPT1
NM-002952.4	1.94601e-141	0.625995	0.998	0.986	3.07206e-136	RPS2
NM-003564.3	2.68196e-54	0.624615	0.894	0.794	4.23387e-49	TAGLN2
NM-003175.4	9.06531e-35	0.616447	0.603	0.474	1.4311e-29	XCL2
NM-000581.4	8.35591e-40	0.612668	0.465	0.297	1.31911e-34	GPX1
NM-031419.4	7.01353e-104	0.60626	0.372	0.146	1.10719e-98	NFKBIZ
NM-014164.6	2.53859e-72	0.598645	0.901	0.767	4.00754e-67	FXYD5
NM-001657.4	3.70854e-40	0.59113	0.363	0.209	5.85449e-35	AREG
NM-001013.4	1.46106e-100	0.586605	0.983	0.96	2.3065e-95	RPS9
NM-001781.2	1.40112e-43	0.586055	0.742	0.589	2.21188e-38	CD69
NM-001012.2	1.86688e-121	0.580757	0.996	0.994	2.94715e-116	RPS8
NM-007104.5	6.52119e-118	0.566083	0.986	0.955	1.02947e-112	RPL10A
NM-001007.5	1.72116e-108	0.563216	0.997	0.99	2.71711e-103	RPS4X
NM-002136.4	2.0095e-34	0.560447	0.936	0.888	3.1723e-29	HNRNPA1
NM-002032.3	0.106249	0.55515	0.979	0.972	1	FTH1
NM-022551.3	3.35789e-126	0.547478	0.998	0.993	5.30093e-121	RPS18
NM-002970.3	1.04631e-08	0.547012	0.507	0.416	0.00165175	SAT1
NM-000973.5	7.0678e-116	0.543824	0.992	0.978	1.11576e-110	RPL8
NM-021029.6	2.01931e-85	0.541009	0.97	0.905	3.18779e-80	RPL36A
NR-120485.3	1.49043e-305	0.537813	0.294	0.047	2.35286e-300	IL7R
NM-007355.4	1.29934e-46	0.536225	0.776	0.641	2.0512e-41	HSP90AB1
NM-003955.4	3.76915e-87	0.536042	0.308	0.118	5.95017e-82	SOCS3
NM-001959.4	3.91183e-69	0.535854	0.972	0.913	6.17541e-64	EEF1B2
NR-003604.3	7.93232e-79	0.535061	0.366	0.163	1.25224e-73	ZFAS1
NM-001961.4	6.87795e-85	0.53254	0.985	0.943	1.08579e-79	EEF2
NM-002995.3	6.68997e-157	0.530547	0.255	0.061	1.05611e-151	XCL1
NM-001315537.1	1.03091e-64	0.52911	0.663	0.444	1.62745e-59	LDHB
NR-002578.3	4.66944e-84	0.528489	0.475	0.24	7.37142e-79	GAS5
NM-001552.3	1.13964e-204	0.527252	0.197	0.031	1.7991e-199	IGFBP4
NM-032955.3	1.73269e-241	0.520928	0.186	0.024	2.73531e-236	AIF1
NM-001311.5	3.52029e-29	0.515842	0.798	0.671	5.5573e-24	CRIP1
NR-152523.1	4.41526e-85	0.510652	0.447	0.219	6.97015e-80	GAS5
NM-001404.5	3.92937e-80	0.509798	0.964	0.896	6.2031e-75	EEF1G
NM-004079.5	9.89404e-12	0.509677	0.416	0.307	1.56192e-06	CTSS
NM-020529.2	1.75286e-49	0.509533	0.655	0.432	2.76715e-44	NFKBIA
NM-205839.3	7.01412e-121	0.509505	0.152	0.029	1.10728e-115	LST1
XM-017003546.1	8.3143e-14	0.50646	0.424	0.346	1.31254e-08	DUSP2
NM-001402.6	2.38465e-166	0.501895	1	0.998	3.76453e-161	EEF1A1
NM-138373.5	4.25986e-118	0.499914	0.343	0.122	6.72484e-113	MYADM
NM-001026.4	2.59378e-44	0.494165	0.955	0.925	4.09467e-39	RPS24
NM-004040.4	9.03272e-88	0.486336	0.255	0.087	1.42595e-82	RHOB
NM-001113202.2	4.57704e-55	0.484857	0.983	0.963	7.22554e-50	NACA
NM-002668.3	4.29283e-106	0.481389	0.382	0.147	6.77688e-101	PLP2
NM-014330.3	1.55607e-87	0.478032	0.458	0.209	2.4565e-82	PPP1R15A
NM-004089.4	1.57952e-38	0.473886	0.778	0.601	2.49351e-33	TSC22D3
NM-001025.5	2.56426e-110	0.472395	1	0.994	4.04807e-105	RPS23
NM-002125.4	1.17571e-169	0.468917	0.179	0.03	1.85604e-164	HLA-DRB5
NM-006120.4	8.33773e-110	0.468112	0.229	0.064	1.31624e-104	HLA-DMA
NM-000968.4	2.203e-80	0.455392	0.974	0.933	3.47777e-75	RPL4
NM-000661.4	3.16615e-77	0.454425	0.98	0.955	4.99824e-72	RPL9
NM-012423.4	1.27287e-84	0.454124	0.984	0.939	2.00942e-79	RPL13A
NM-001003.3	5.24503e-73	0.45336	0.999	0.998	8.28007e-68	RPLP1
NM-002123.5	1.92921e-120	0.453114	0.151	0.029	3.04554e-115	HLA-DQB1
NM-000969.5	6.83817e-67	0.451195	0.994	0.975	1.07951e-61	RPL5
NM-001035006.3	1.02845e-52	0.450166	0.951	0.916	1.62357e-47	RPL17
NM-001009.4	5.25589e-78	0.444982	0.991	0.975	8.29721e-73	RPS5
NM-004951.5	1.41468e-232	0.444373	0.218	0.033	2.23329e-227	GPR183
NR-003584.3	1.13177e-65	0.441852	0.434	0.23	1.78667e-60	SNHG8
NM-001803.3	1.33876e-52	0.441802	0.81	0.567	2.11343e-47	CD52
NM-001145306.1	2.44501e-52	0.441186	0.317	0.156	3.85982e-47	CDK6
NM-052932.3	2.05602e-84	0.440911	0.502	0.238	3.24573e-79	TMEM123
XM-024451447.1	0.146313	0.439755	0.982	0.978	1	FTL
NM-001016.4	6.23606e-101	0.439423	0.998	0.995	9.84456e-96	RPS12
NM-001243965.1	8.3489e-72	0.436428	0.135	0.035	1.318e-66	HLA-DRB1-1
NM-002778.4	6.20339e-12	0.43487	0.73	0.741	9.79298e-07	PSAP
NM-000994.4	3.22155e-97	0.430443	0.998	0.995	5.0857e-92	RPL32
NM-001010.3	6.27477e-83	0.430408	0.998	0.992	9.90566e-78	RPS6
NM-000980.4	7.02531e-87	0.430122	0.998	0.991	1.10905e-81	RPL18A
NM-001251.3	1.64342e-74	0.42927	0.103	0.022	2.59439e-69	CD68
NM-000971.4	5.17361e-41	0.426291	0.907	0.8	8.16732e-36	RPL7
NM-002295.6	2.96067e-68	0.425025	0.988	0.967	4.67387e-63	RPSA
NM-002966.3	4.39152e-18	0.423468	0.802	0.697	6.93268e-13	S100A10
NM-003745.1	3.32412e-78	0.423275	0.269	0.101	5.24762e-73	SOCS1
NM-002163.4	6.316e-17	0.420631	0.21	0.128	9.97075e-12	IRF8	IRF8
NM-003670.3	2.61147e-17	0.418649	0.524	0.423	4.1226e-12	BHLHE40	BHLHE40
NM-000976.4	5.5064e-76	0.417339	0.995	0.987	8.69268e-71	RPL12
NM-000995.4	7.86672e-63	0.415486	0.993	0.987	1.24188e-57	RPL34
NM-001336.4	3.43266e-39	0.41235	0.338	0.185	5.41896e-34	CTSZ
NM-001286968.2	9.24658e-48	0.410214	0.937	0.829	1.45971e-42	JUND	JUND
NM-006009.4	8.79545e-25	0.409005	0.489	0.352	1.38849e-19	TUBA1A
NM-000977.3	2.23582e-99	0.407464	0.999	0.996	3.52958e-94	RPL13
NM-006098.5	2.74665e-66	0.407421	0.993	0.98	4.336e-61	RACK1
NM-000975.5	4.84805e-88	0.405976	0.996	0.987	7.65338e-83	RPL11
NM-005340.7	2.54177e-45	0.401294	0.86	0.724	4.01256e-40	HINT1
NM-001160125.1	3.8468e-30	0.40121	0.656	0.505	6.07275e-25	KLF6	KLF6
NM-033643.3	1.68103e-75	0.395559	0.996	0.983	2.65376e-70	RPL36
NM-001019.5	4.35626e-34	0.395338	0.657	0.472	6.87701e-29	RPS15A
NM-001017.3	1.78034e-74	0.393451	0.998	0.989	2.81054e-69	RPS13
NM-001000.4	9.08156e-89	0.392102	0.998	0.995	1.43366e-83	RPL39
NR-159993.1	6.05771e-67	0.389672	0.984	0.983	9.563e-62	RPL37
NM-053275.3	3.1885e-25	0.384967	0.567	0.444	5.03353e-20	RPLP0
NM-001568.3	1.1e-43	0.381737	0.605	0.408	1.73652e-38	EIF3E
NM-006887.5	3.47583e-26	0.381157	0.938	0.893	5.48712e-21	ZFP36L2
NM-182715.3	2.59484e-166	0.379237	0.303	0.078	4.09635e-161	SYPL1
NM-001005.5	2.94726e-39	0.376509	0.999	0.995	4.6527e-34	RPS3
NM-006835.3	4.4217e-30	0.374458	0.851	0.755	6.98032e-25	CCNI
NM-006763.3	8.92812e-33	0.367479	0.637	0.44	1.40944e-27	BTG2
NM-001135055.2	1.39699e-37	0.366033	0.471	0.304	2.20536e-32	TKT
NM-000997.5	1.50356e-62	0.363583	0.994	0.99	2.3736e-57	RPL37
NR-038269.1	3.32482e-51	0.362282	0.146	0.049	5.24872e-46	GIHCG
NM-001006.5	4.68396e-64	0.362023	0.998	0.995	7.39433e-59	RPS3A
NM-001022.4	2.83828e-89	0.359219	0.996	0.991	4.48065e-84	RPS19
NM-005318.3	4.49473e-139	0.355993	0.11	0.014	7.0956e-134	H1-0
NR-006880.1	9.81303e-54	0.355643	0.271	0.118	1.54913e-48	SNORD3A
NM-016462.4	6.33394e-201	0.354207	0.273	0.056	9.99907e-196	TMEM14C
NM-001207.4	5.00126e-42	0.353645	0.94	0.875	7.89524e-37	BTF3
NM-001005339.2	1.59883e-54	0.352522	0.289	0.129	2.52399e-49	RGS10
NM-000993.5	2.64752e-35	0.35145	0.922	0.847	4.1795e-30	RPL31
NM-001346425.2	4.46531e-194	0.351256	0.419	0.13	7.04917e-189	TCF7	TCF7
NR-029461.2	2.5037e-68	0.3506	0.102	0.022	3.95247e-63	LST1
NM-001080547.2	8.13332e-136	0.349194	0.136	0.022	1.28397e-130	SPI1	SPI1
NM-001620.3	1.67293e-20	0.346058	0.883	0.821	2.64097e-15	AHNAK
NM-144779.3	5.51681e-33	0.343903	0.336	0.199	8.70911e-28	FXYD5
NR-029462.2	8.93389e-73	0.343776	0.104	0.022	1.41035e-67	LST1
NR-036658.2	1.01302e-47	0.343736	0.417	0.233	1.5992e-42	ZFAS1
NM-001021.6	3.24017e-30	0.341821	0.782	0.655	5.1151e-25	RPS17
NM-000991.5	6.16469e-85	0.339732	0.999	0.996	9.73189e-80	RPL28
NM-000996.4	1.06026e-53	0.33955	0.996	0.988	1.67377e-48	RPL35A
NM-001154.4	5.75387e-96	0.339399	0.261	0.086	9.08335e-91	ANXA5
NM-001767.5	3.84808e-16	0.336526	0.474	0.374	6.07477e-11	CD2
XM-006715210.3	3.56999e-79	0.335743	0.107	0.022	5.63577e-74	LST1
NR-036515.2	2.24633e-119	0.333062	0.233	0.062	3.54618e-114	LOC284454
NM-004479.4	1.28522e-99	0.331856	0.172	0.042	2.02892e-94	FUT7
NM-000983.4	1.19245e-48	0.331109	0.987	0.955	1.88247e-43	RPL22
NM-001040874.1	1.75648e-27	0.330739	0.465	0.3	2.77286e-22	H2AC19
NM-138689.3	5.55874e-63	0.330516	0.359	0.166	8.7753e-58	PPP1R14B
NM-001030009.2	4.4494e-65	0.328091	0.997	0.989	7.02404e-60	RPS15A
NM-000979.4	5.73948e-63	0.326853	0.998	0.991	9.06063e-58	RPL18
NM-021102.4	5.30479e-283	0.325891	0.177	0.018	8.37441e-278	SPINT2
NM-001636.4	1.65326e-26	0.322981	0.886	0.78	2.60991e-21	SLC25A6
NM-001320912.2	1.76913e-16	0.321615	0.737	0.682	2.79283e-11	FXYD5
NM-000992.3	5.8884e-53	0.319346	0.998	0.992	9.29573e-48	RPL29
NM-030930.4	3.57439e-81	0.319141	0.252	0.09	5.64272e-76	UNC93B1
NM-001002295.2	6.27856e-25	0.31883	0.385	0.264	9.91165e-20	GATA3	GATA3
NM-030926.6	0	0.318014	0.193	0.019	0	ITM2C
NM-002072.5	9.27739e-160	0.317313	0.261	0.062	1.46458e-154	GNAQ
NM-003255.5	5.69315e-220	0.317016	0.191	0.027	8.98749e-215	TIMP2
NM-000970.5	9.07101e-41	0.316536	0.991	0.984	1.43199e-35	RPL6
NM-002087.3	1.33936e-08	0.312996	0.218	0.159	0.00211438	GRN
NM-002948.4	3.79493e-36	0.312449	0.981	0.963	5.99087e-31	RPL15
NM-001015.5	5.63882e-35	0.311895	0.927	0.84	8.90172e-30	RPS11
NR-024542.1	1.77484e-39	0.311267	0.249	0.122	2.80186e-34	SNHG7
NM-001743.6	1.34328e-20	0.309764	0.811	0.689	2.12056e-15	CALM2
NR-026800.2	2.54717e-165	0.308185	0.11	0.012	4.02109e-160	FAM30A
NM-003756.3	4.87541e-35	0.307957	0.721	0.522	7.69657e-30	EIF3H
XM-024452421.1	4.23976e-10	0.307869	0.378	0.294	6.6931e-05	SAT1
NM-031157.4	1.20061e-09	0.307257	0.83	0.82	0.000189535	HNRNPA1
NM-003202.5	7.34931e-172	0.305634	0.397	0.128	1.1602e-166	TCF7	TCF7
NM-021114.3	4.70612e-196	0.305506	0.129	0.014	7.42932e-191	SPINK2
NM-030666.4	5.47264e-08	0.304465	0.545	0.454	0.00863939	SERPINB1
NM-015659.3	2.16609e-42	0.303962	0.578	0.355	3.4195e-37	RSL1D1
XM-005250861.3	3.49687e-12	0.301442	0.712	0.707	5.52033e-07	PABPC1
NM-002046.7	1.43388e-14	0.30005	0.963	0.946	2.2636e-09	GAPDH
NM-017918.5	2.7445e-67	0.299186	0.398	0.184	4.3326e-62	MCUB
NM-000978.4	1.71569e-30	0.298556	0.751	0.584	2.70847e-25	RPL23
NM-003407.5	3.65247e-11	0.296342	0.87	0.816	5.76598e-06	ZFP36
NM-001243961.2	2.33585e-111	0.296245	0.142	0.028	3.68749e-106	HLA-DQB1
NM-001242758.1	1.39822e-16	0.296038	0.927	0.877	2.20729e-11	HLA-A-1
NM-002306.4	1.99834e-51	0.293832	0.178	0.066	3.15469e-46	LGALS3
NM-001023.3	1.35829e-27	0.293552	0.749	0.587	2.14426e-22	RPS20
NM-000967.4	1.81835e-50	0.293517	0.998	0.993	2.87053e-45	RPL3
NM-001037339.2	9.84867e-87	0.293367	0.237	0.077	1.55476e-81	PDE4B
NM-001024.4	9.0772e-54	0.291278	0.998	0.991	1.43297e-48	RPS21
NM-001199802.1	1.68549e-25	0.29098	0.634	0.47	2.6608e-20	RPL11
NM-001256140.1	9.4416e-307	0.290714	0.298	0.048	1.4905e-301	CAPG
NM-000987.5	1.63776e-60	0.290056	0.998	0.993	2.58545e-55	RPL26
NM-006755.2	3.43664e-21	0.289314	0.492	0.348	5.42525e-16	TALDO1
NM-000981.4	2.45928e-52	0.287851	0.998	0.995	3.88234e-47	RPL19
NM-001166345.1	1.2224e-59	0.287248	0.259	0.107	1.92974e-54	MDFIC
NM-002051.3	3.48811e-26	0.286726	0.385	0.26	5.5065e-21	GATA3	GATA3
NM-001838.4	6.44697e-162	0.286346	0.15	0.022	1.01775e-156	CCR7
XM-017013398.2	1.09526e-30	0.286051	0.573	0.405	1.72904e-25	EIF3E
NM-004368.4	5.20583e-45	0.285851	0.614	0.395	8.21818e-40	CNN2
NM-006013.4	3.71877e-60	0.285178	0.998	0.996	5.87063e-55	RPL10
NM-015379.5	1.37091e-20	0.285036	0.345	0.223	2.16418e-15	BRI3
NM-003795.6	7.51572e-09	0.285023	0.586	0.483	0.00118647	SNX3
NM-001011.4	1.30347e-51	0.283395	0.999	0.992	2.05772e-46	RPS7
NM-001014.5	1.05842e-16	0.283214	0.814	0.753	1.67087e-11	RPS10
NM-001752.4	8.22896e-37	0.282457	0.4	0.229	1.29906e-31	CAT
XM-011528210.2	9.86848e-06	0.282372	0.409	0.324	1	STXBP2
NM-139207.5	3.7974e-51	0.279419	0.467	0.278	5.99477e-46	NAP1L1
NM-001319236.1	5.19397e-33	0.279071	0.977	0.974	8.19946e-28	RPL34
NM-001286272.1	3.23562e-16	0.278827	0.948	0.905	5.10791e-11	TPT1
NM-001415.4	3.04122e-37	0.277374	0.57	0.351	4.80102e-32	EIF2S3
XM-006724260.4	1.17796e-29	0.277178	0.675	0.515	1.85959e-24	EIF3L
XM-006715206.3	3.20321e-81	0.276716	0.104	0.02	5.05675e-76	LST1
NM-006834.5	8.53946e-185	0.275876	0.15	0.02	1.34808e-179	RAB32
NM-006401.3	6.91514e-23	0.275561	0.66	0.492	1.09166e-17	ANP32B
XM-017019460.1	3.25636e-16	0.275542	0.925	0.874	5.14065e-11	ATP5MC2
NM-000986.4	1.27434e-38	0.274391	0.988	0.963	2.01174e-33	RPL24
NM-001320734.1	1.04978e-298	0.271957	0.294	0.048	1.65723e-293	CAPG
NM-001028.3	2.57106e-46	0.271689	0.995	0.987	4.05881e-41	RPS25
NM-016091.4	3.97517e-28	0.270162	0.618	0.468	6.27541e-23	EIF3L
NM-001031.5	2.04126e-51	0.269957	0.997	0.996	3.22244e-46	RPS28
NM-018434.6	2.74018e-39	0.269266	0.315	0.17	4.32578e-34	RNF130
XM-006714682.2	8.91154e-178	0.268307	0.389	0.121	1.40682e-172	TCF7	TCF7
NM-080426.4	3.43965e-21	0.266743	0.505	0.395	5.43001e-16	GNAS
NM-001136503.2	3.03458e-180	0.266211	0.102	0.009	4.79054e-175	SMIM24
NM-003405.4	8.87545e-45	0.265614	0.418	0.223	1.40112e-39	YWHAH
NM-001253383.3	4.20678e-21	0.265108	0.469	0.338	6.64103e-16	RPL15
NM-015710.5	6.27358e-25	0.264723	0.839	0.682	9.90378e-20	NOP53
NM-006026.4	2.43175e-13	0.264581	0.54	0.428	3.83888e-08	H1-10
NM-022006.2	1.6557e-66	0.264483	0.107	0.025	2.61377e-61	FXYD7
NR-034011.1	3.23326e-44	0.262718	0.377	0.208	5.10419e-39	SNHG8
NM-001747.4	1.70773e-277	0.262423	0.273	0.044	2.69591e-272	CAPG
XM-017002722.2	2.52254e-34	0.260981	0.327	0.185	3.98221e-29	TNFRSF18
XM-011524890.1	1.72354e-22	0.258448	0.3	0.195	2.72087e-17	PECAM1
XR-001751314.2	5.34992e-25	0.258309	0.51	0.367	8.44564e-20	PKM
NR-146333.1	9.2929e-18	0.257844	0.524	0.388	1.46702e-12	RPL5
NM-001202470.2	1.0389e-16	0.257271	0.879	0.857	1.64005e-11	RPS10-NUDT3
XM-006714684.2	3.54313e-158	0.252863	0.37	0.119	5.59336e-153	TCF7	TCF7
NM-007209.4	6.17849e-39	0.252474	0.99	0.978	9.75367e-34	RPL35
XM-011545002.2	5.11331e-12	-0.250344	0.56	0.594	8.07212e-07	TBC1D10C
XM-005273351.4	1.85134e-24	-0.250394	0.422	0.535	2.92262e-19	FCMR
NM-012383.5	1.15148e-14	-0.252092	0.487	0.524	1.81779e-09	OSTF1
NM-001099789.2	6.29234e-05	-0.252602	0.425	0.428	1	ICAM2
NM-006848.3	3.94312e-13	-0.253648	0.631	0.628	6.22481e-08	CCDC85B
NM-018990.4	5.15631e-21	-0.254328	0.551	0.589	8.14001e-16	SASH3
NM-016428.3	1.10331e-55	-0.256676	0.339	0.527	1.74174e-50	ABI3
NM-001079539.1	7.45516e-18	-0.256896	0.693	0.71	1.17691e-12	XBP1	XBP1
NM-013289.2	1.69543e-11	-0.257812	0.045	0.102	2.6765e-06	KIR3DL1
XM-006724763.1	3.02678e-21	-0.25824	0.535	0.575	4.77822e-16	SASH3
NM-003105.6	1.69205e-08	-0.258636	0.468	0.484	0.00267115	SORL1
NM-138957.3	1.06533e-07	-0.260087	0.417	0.434	0.0168179	MAPK1
NM-014232.3	1.6572e-11	-0.261048	0.711	0.688	2.61614e-06	VAMP2
NM-001320638.1	1.00776e-06	-0.262424	0.558	0.564	0.15909	CD53
NM-003945.4	1.58258e-14	-0.262761	0.648	0.637	2.49834e-09	ATP6V0E1
NM-001992.5	2.98996e-14	-0.263771	0.144	0.224	4.7201e-09	F2R
NM-015161.3	1.59889e-10	-0.263835	0.554	0.555	2.52409e-05	ARL6IP1
NM-003641.4	1.62918e-28	-0.264089	0.903	0.983	2.5719e-23	IFITM1
NM-001127596.2	1.44113e-16	-0.265028	0.164	0.256	2.27504e-11	FCGR3A
NM-002629.4	6.21908e-11	-0.265641	0.583	0.578	9.81776e-06	PGAM1
XM-011536575.2	7.91295e-36	-0.265742	0.193	0.36	1.24918e-30	SYNE2
NM-020820.4	1.14259e-07	-0.266702	0.572	0.572	0.0180375	PREX1
NM-021270.5	1.33121e-24	-0.266815	0.032	0.128	2.10152e-19	LAIR2
NM-024667.3	2.38988e-07	-0.267002	0.348	0.381	0.0377279	VPS37B
NM-002444.3	1.45981e-21	-0.26725	0.916	0.913	2.30453e-16	MSN
XR-002958341.1	5.98935e-19	-0.267325	0.247	0.364	9.45509e-14	RPS9
XM-005257429.2	4.05484e-58	-0.26745	0.375	0.567	6.40117e-53	ABI3
XM-011524873.1	4.4242e-58	-0.267713	0.376	0.567	6.98426e-53	ABI3
NR-046266.2	1.19087e-13	-0.268387	0.605	0.644	1.87996e-08	TBC1D10C
NM-005127.2	1.2638e-10	-0.268535	0.592	0.582	1.9951e-05	CLEC2B
NM-006762.3	1.18122e-23	-0.269484	0.846	0.859	1.86473e-18	LAPTM5
NM-001161444.2	5.41053e-24	-0.269635	0.288	0.404	8.54134e-19	SH2D2A
NR-120458.1	8.66731e-13	-0.269657	0.097	0.164	1.36826e-07	LINC02384
NM-001487.3	3.76925e-08	-0.270079	0.561	0.562	0.00595033	BLOC1S1
NM-001017534.2	3.2097e-09	-0.270574	0.395	0.44	0.000506699	CARD16
NM-032305.3	2.00816e-06	-0.270629	0.411	0.424	0.317019	POLR3GL
XM-011542098.2	1.34653e-07	-0.270825	0.338	0.365	0.021257	LAPTM5
NR-046235.3	0.00106884	-0.270941	0.991	0.99	1	RNA45SN5
NM-021109.4	1.75922e-65	-0.271111	0.999	0.999	2.77719e-60	TMSB4X
NM-175061.4	2.35662e-09	-0.271493	0.261	0.311	0.000372027	JAZF1	JAZF1
NM-015933.6	4.68351e-31	-0.272267	0.947	0.933	7.39363e-26	TMA7
NM-024092.3	3.80309e-07	-0.272893	0.337	0.351	0.0600374	TMEM109
XM-017021368.2	6.15113e-25	-0.273083	0.602	0.649	9.71048e-20	DHRS7
NM-001206957.1	3.05956e-08	-0.273142	0.316	0.362	0.00482997	RASSF1
NM-001018108.4	4.78925e-32	-0.273566	0.93	0.916	7.56056e-27	SERF2
NM-003009.4	2.35391e-11	-0.273569	0.543	0.529	3.71601e-06	SELENOW
NM-006931.3	5.1114e-11	-0.274254	0.36	0.413	8.06911e-06	SLC2A3
NM-000146.4	1.6653e-12	-0.274804	0.668	0.703	2.62893e-07	FTL
XM-017019962.2	1.36327e-29	-0.275061	0.312	0.43	2.15212e-24	GNPTAB
NM-139355.3	7.87905e-19	-0.275478	0.645	0.714	1.24383e-13	MATK
NM-001278736.2	2.13338e-07	-0.275709	0.173	0.22	0.0336785	CCL5
NM-001110556.2	1.83506e-30	-0.276169	0.786	0.844	2.89692e-25	FLNA
XM-017014622.2	3.64108e-15	-0.276845	0.626	0.649	5.74798e-10	OSTF1
XM-017004784.2	2.68622e-21	-0.277058	0.273	0.382	4.2406e-16	STAT4	STAT4
NM-005990.4	4.59534e-12	-0.277213	0.678	0.674	7.25444e-07	STK10
NR-152741.1	1.87988e-15	-0.278328	0.081	0.159	2.96767e-10	LINC00299
NM-001134870.2	1.45941e-19	-0.278475	0.493	0.549	2.3039e-14	PPP1R18
NM-001145466.2	2.74169e-33	-0.278801	0.342	0.475	4.32816e-28	NCR3
NM-001330468.2	6.45009e-24	-0.279431	0.522	0.612	1.01824e-18	LCK
NM-006399.5	3.76485e-12	-0.279506	0.197	0.267	5.94338e-07	BATF	BATF
NM-021103.4	1.90571e-56	-0.280478	0.998	0.996	3.00844e-51	TMSB10
XM-017010307.1	4.18275e-13	-0.281497	0.486	0.556	6.60311e-08	SAMD3
NR-152150.2	2.65903e-17	-0.282502	0.437	0.558	4.19768e-12	GAPDH
NM-175744.4	1.74979e-14	-0.283468	0.584	0.632	2.76231e-09	RHOC
NM-001195683.2	6.23954e-40	-0.284222	0.348	0.51	9.85005e-35	TGFBR3
XM-006710922.1	2.43766e-21	-0.284256	0.389	0.496	3.84822e-16	DENND2D
NM-001042747.1	2.88738e-10	-0.284545	0.288	0.36	4.55816e-05	FGR
XM-017024721.1	2.60296e-60	-0.284683	0.388	0.583	4.10916e-55	ABI3
NM-033546.3	1.10043e-25	-0.284745	0.888	0.879	1.73719e-20	MYL12B
NM-016275.5	8.84054e-13	-0.285469	0.46	0.478	1.39561e-07	SELENOT
XM-005272929.3	1.65103e-14	-0.285533	0.14	0.224	2.6064e-09	CD160
NM-003332.4	7.27757e-37	-0.28598	0.89	0.96	1.14887e-31	TYROBP
NM-032036.3	4.56969e-10	-0.286226	0.257	0.304	7.21394e-05	IFI27L2
NM-018955.4	9.71435e-30	-0.286798	0.921	0.918	1.53356e-24	UBB
NM-001353260.2	5.34512e-11	-0.287757	0.42	0.481	8.43808e-06	FAM49B
NM-003243.5	6.86106e-41	-0.28788	0.349	0.513	1.08312e-35	TGFBR3
NM-006255.4	1.8141e-20	-0.288137	0.558	0.634	2.86382e-15	PRKCH
NM-002288.6	4.81306e-25	-0.288449	0.04	0.141	7.59814e-20	LAIR2
NM-201349.3	5.74623e-18	-0.289134	0.279	0.37	9.07128e-13	DOK2
NM-001244871.1	2.31072e-17	-0.290565	0.119	0.209	3.64782e-12	DAB2
NM-001101.5	5.20861e-47	-0.293039	1	0.999	8.22257e-42	ACTB
NM-002298.5	1.3828e-21	-0.29415	0.904	0.903	2.18295e-16	LCP1
NM-003975.4	9.20674e-27	-0.297912	0.323	0.449	1.45342e-21	SH2D2A
NM-024830.5	2.65982e-11	-0.299023	0.346	0.409	4.19892e-06	LPCAT1
NM-001456.3	1.06336e-32	-0.300295	0.773	0.837	1.67868e-27	FLNA
NM-032339.5	2.07792e-11	-0.300887	0.389	0.422	3.2803e-06	MIEN1
NM-016029.4	1.27141e-28	-0.301274	0.606	0.661	2.00711e-23	DHRS7
XM-006724286.3	2.70713e-05	-0.301351	0.338	0.366	1	RAC2
NM-024901.5	2.81864e-22	-0.301501	0.374	0.481	4.44965e-17	DENND2D
NM-005356.5	1.20245e-26	-0.303	0.543	0.64	1.89824e-21	LCK
XM-006711473.3	9.28091e-07	-0.303095	0.435	0.462	0.146513	PTPRC
NM-002708.4	5.77317e-27	-0.30367	0.844	0.84	9.11381e-22	PPP1CA
NM-001270781.2	1.32277e-22	-0.305268	0.155	0.274	2.08819e-17	GZMH
NM-005313.5	2.27953e-26	-0.306636	0.839	0.835	3.59858e-21	PDIA3
NM-004356.3	1.60772e-30	-0.309832	0.814	0.839	2.53803e-25	CD81
NM-002037.5	3.99816e-17	-0.310523	0.695	0.719	6.31169e-12	FYN
XM-017024761.1	1.24742e-22	-0.311483	0.857	0.859	1.96924e-17	PFN1
NM-019555.3	1.20469e-30	-0.314399	0.318	0.448	1.90179e-25	ARHGEF3
NM-001136498.2	3.05832e-13	-0.316246	0.387	0.429	4.82802e-08	CISD3
NM-020350.5	1.58677e-16	-0.316391	0.218	0.308	2.50496e-11	AGTRAP
NM-001007469.2	1.21194e-17	-0.317111	0.629	0.673	1.91323e-12	HCST
NM-001335.4	6.12157e-35	-0.318257	0.879	0.966	9.66381e-30	CTSW
NM-005516.6	6.70846e-27	-0.318281	0.876	0.887	1.05903e-21	HLA-E
NM-002838.5	3.45017e-30	-0.318775	0.821	0.904	5.44662e-25	PTPRC
NR-161242.1	3.59816e-15	-0.320164	0.327	0.394	5.68023e-10	IRF1-AS1
NM-004350.3	1.28459e-24	-0.320672	0.78	0.847	2.02793e-19	RUNX3	RUNX3
XM-017006505.1	2.46283e-30	-0.321091	0.32	0.449	3.88795e-25	ARHGEF3
NM-001321367.2	2.56652e-36	-0.32124	0.569	0.637	4.05164e-31	CD99
NM-012483.4	7.96958e-10	-0.324803	0.462	0.525	0.000125812	GNLY
NM-001143782.1	5.8548e-22	-0.325413	0.259	0.374	9.24268e-17	FKBP11
NM-005507.3	7.59257e-59	-0.32637	0.994	0.991	1.1986e-53	CFL1
XR-001750359.2	1.74963e-19	-0.326704	0.749	0.803	2.76205e-14	EVL
NM-014266.4	3.80767e-34	-0.327139	0.861	0.914	6.01097e-29	HCST
NM-001199877.2	6.39119e-48	-0.327418	0.983	0.981	1.00895e-42	SERF2
NM-018326.3	1.47711e-19	-0.328847	0.551	0.626	2.33183e-14	GIMAP4
NM-001010942.3	8.31743e-21	-0.330075	0.85	0.84	1.31303e-15	RAP1B
NM-001127593.1	1.57271e-35	-0.331102	0.298	0.455	2.48277e-30	FCGR3A
NR-026864.2	8.86448e-19	-0.333813	0.161	0.264	1.39939e-13	PRSS30P
NM-001814.6	7.28456e-14	-0.33665	0.59	0.627	1.14998e-08	CTSC
NM-198970.2	2.09129e-10	-0.338378	0.63	0.622	3.30142e-05	TLE5
NM-030978.3	1.6136e-20	-0.339054	0.578	0.632	2.54731e-15	ARPC5L
NM-001030288.3	1.43562e-12	-0.341135	0.33	0.391	2.26634e-07	SPN
NM-004146.6	7.80027e-25	-0.342343	0.691	0.682	1.23139e-19	NDUFB7
NM-001171653.2	6.49438e-36	-0.342383	0.399	0.547	1.02524e-30	ZEB2	ZEB2
NM-182907.3	1.56148e-26	-0.342724	0.158	0.292	2.46503e-21	PRDM1	PRDM1
XM-017002033.1	5.4167e-26	-0.34305	0.63	0.699	8.55108e-21	S100A6
XM-005259256.3	2.59602e-27	-0.343083	0.146	0.276	4.0982e-22	PLEKHF1
NM-207346.3	9.89225e-18	-0.344956	0.419	0.474	1.56164e-12	TSEN54
NM-007368.4	2.30884e-14	-0.345263	0.458	0.53	3.64484e-09	RASA3
NM-001128325.2	4.39894e-10	-0.347729	0.128	0.191	6.94439e-05	SPON2
NM-001243042.1	5.22882e-30	-0.348131	0.919	0.928	8.25448e-25	HLA-C-1
NM-015868.3	2.39625e-18	-0.34973	0.046	0.127	3.78283e-13	KIR2DL3
NM-001042442.2	6.64361e-15	-0.356341	0.583	0.635	1.04879e-09	CAST
NM-002134.4	2.99338e-17	-0.357895	0.319	0.401	4.7255e-12	HMOX2
NM-002961.3	6.99864e-74	-0.358284	0.883	0.952	1.10484e-68	S100A4
NM-014795.4	5.47384e-39	-0.364641	0.417	0.573	8.64128e-34	ZEB2	ZEB2
NM-000956.4	6.12528e-19	-0.369805	0.379	0.454	9.66968e-14	PTGER2
NR-037688.3	5.18656e-22	-0.370686	0.794	0.824	8.18776e-17	ACTG1
NM-004546.3	5.75251e-33	-0.372727	0.753	0.771	9.08121e-28	NDUFB2
NM-021034.3	1.49689e-08	-0.373619	0.597	0.606	0.00236307	IFITM3
NM-133471.4	1.42473e-31	-0.373718	0.627	0.696	2.24914e-26	PPP1R18
NM-000206.2	9.86467e-48	-0.373985	0.875	0.929	1.55729e-42	IL2RG
NM-134262.3	1.55573e-25	-0.37413	0.235	0.366	2.45595e-20	RORA	RORA
NM-001321368.2	5.11822e-57	-0.378446	0.633	0.721	8.07989e-52	CD99
NM-005953.5	8.26684e-19	-0.379001	0.433	0.502	1.30504e-13	MT2A
NM-031286.4	1.39232e-56	-0.379699	0.982	0.98	2.19799e-51	SH3BGRL3
NR-135623.2	8.96412e-55	-0.381674	0.623	0.706	1.41512e-49	CD99
NM-005195.4	1.05691e-26	-0.384539	0.453	0.569	1.66849e-21	CEBPD	CEBPD
NM-001166215.2	2.20011e-37	-0.385038	0.165	0.33	3.4732e-32	S1PR5
NM-005737.3	6.89628e-17	-0.385681	0.624	0.667	1.08868e-11	ARL4C
NM-000660.7	3.57878e-62	-0.385736	0.955	0.961	5.64964e-57	TGFB1
NM-139211.4	8.55756e-26	-0.395462	0.664	0.756	1.35094e-20	HOPX
NM-005022.4	8.21826e-66	-0.396182	0.965	0.974	1.29738e-60	PFN1
NM-002830.4	1.00599e-26	-0.398807	0.461	0.546	1.58811e-21	PTPN4
NM-030915.4	5.5284e-29	-0.398849	0.308	0.445	8.7274e-24	LBH
XM-006711472.4	4.54177e-32	-0.39982	0.646	0.747	7.16986e-27	PTPRC
XM-011522905.3	3.63205e-13	-0.401722	0.517	0.522	5.73373e-08	CYBA
XM-017026193.1	5.9989e-28	-0.403537	0.504	0.597	9.47016e-23	HCST
XR-002958087.1	1.41837e-65	-0.40737	0.823	0.877	2.23912e-60	SLC9A3R1
NM-024310.5	3.97999e-34	-0.409406	0.2	0.356	6.28301e-29	PLEKHF1
NM-053282.5	3.85681e-32	-0.412667	0.551	0.647	6.08855e-27	SH2D1B
NM-002664.3	2.7504e-48	-0.413328	0.716	0.812	4.34192e-43	PLEK
NM-000024.5	2.99531e-25	-0.415095	0.218	0.333	4.72854e-20	ADRB2
NM-030806.4	1.3636e-24	-0.415228	0.352	0.445	2.15265e-19	C1orf21
NM-004048.3	3.99395e-167	-0.416248	0.999	0.999	6.30505e-162	B2M
XM-005254549.3	2.11431e-18	-0.416696	0.926	0.931	3.33776e-13	B2M
NM-004267.5	9.7634e-22	-0.417307	0.312	0.401	1.5413e-16	CHST2
NM-006888.6	8.12945e-74	-0.418027	0.953	0.981	1.28336e-68	CALM1
XR-931301.2	1.13291e-38	-0.418714	0.569	0.734	1.78846e-33	KLRF1
NM-002872.5	4.50661e-51	-0.4199	0.951	0.965	7.11437e-46	RAC2
NM-024312.5	4.8842e-37	-0.423471	0.433	0.566	7.71044e-32	GNPTAB
NM-003006.4	7.47091e-35	-0.423793	0.707	0.772	1.17939e-29	SELPLG
NM-001760.4	1.98662e-28	-0.428551	0.406	0.539	3.13617e-23	CCND3
NR-024569.1	1.11578e-27	-0.428714	0.16	0.284	1.76143e-22	LOC100130872
NM-004252.5	6.34926e-70	-0.430752	0.844	0.899	1.00233e-64	SLC9A3R1
XM-017010809.2	2.955e-41	-0.431795	0.832	0.866	4.66491e-36	HLA-E
NM-001004431.3	1.04934e-23	-0.432642	0.419	0.501	1.65654e-18	METRNL
NM-152862.3	2.63793e-56	-0.433205	0.9	0.932	4.16436e-51	ARPC2
NM-001145199.2	7.242e-40	-0.441626	0.479	0.611	1.14326e-34	C12orf75
NM-003974.4	2.27588e-39	-0.446316	0.488	0.63	3.59281e-34	DOK2
NM-001042729.2	9.98363e-30	-0.447656	0.401	0.534	1.57607e-24	FGR
NR-144568.1	1.00451e-32	-0.450454	0.998	0.994	1.58577e-27	MALAT1
XM-005246000.3	3.05773e-20	-0.460119	0.53	0.574	4.82709e-15	EFHD2
NM-001253835.1	5.48273e-48	-0.462741	0.496	0.611	8.65531e-43	IGFBP7
NM-002117.6	1.05033e-156	-0.4655	0.999	0.998	1.6581e-151	HLA-C
NR-026544.1	4.20028e-47	-0.467533	0.504	0.648	6.63077e-42	PCED1B-AS1
NM-001909.5	2.87626e-57	-0.47153	0.749	0.816	4.5406e-52	CTSD
NR-111969.1	5.80728e-64	-0.475555	0.243	0.481	9.16767e-59	CCL4L1
NM-006471.3	8.36877e-93	-0.477309	0.977	0.978	1.32114e-87	MYL12A
NM-001171171.1	3.71106e-37	-0.48022	0.162	0.321	5.85847e-32	CX3CR1
NM-001282431.2	4.39189e-55	-0.482642	0.781	0.886	6.93326e-50	ARL4C
NM-001079862.3	9.07807e-47	-0.485417	0.673	0.741	1.43311e-41	DBI
NM-001083116.3	6.06735e-19	-0.487181	0.199	0.293	9.57822e-14	PRF1
NM-001130.6	1.032e-62	-0.491799	0.907	0.938	1.62916e-57	TLE5
NM-001008.4	8.31172e-35	-0.49349	0.256	0.435	1.31213e-29	RPS4Y1
NM-153236.4	3.19667e-54	-0.495421	0.63	0.744	5.04642e-49	GIMAP7
NM-002983.3	7.3644e-24	-0.499812	0.143	0.263	1.16258e-18	CCL3
XM-005260763.3	3.86527e-77	-0.501519	0.572	0.718	6.1019e-72	APMAP
XM-005245129.4	2.34913e-47	-0.503456	0.199	0.392	3.70846e-42	FCRL6
NM-005608.3	6.43562e-91	-0.503885	0.897	0.959	1.01596e-85	PTPRCAP
NM-020531.3	4.36012e-83	-0.513339	0.572	0.73	6.88311e-78	APMAP
NM-031213.4	9.38826e-82	-0.517104	0.723	0.806	1.48208e-76	ABHD17A
NM-001079.3	1.78694e-60	-0.520383	0.654	0.808	2.82095e-55	ZAP70
XR-002957658.1	3.71019e-83	-0.523298	0.966	0.972	5.85709e-78	B2M
NM-001553.3	7.43689e-58	-0.529022	0.54	0.663	1.17402e-52	IGFBP7
NM-001270780.2	1.29744e-50	-0.529629	0.25	0.457	2.04821e-45	GZMH
NM-001171174.1	1.08572e-38	-0.533278	0.178	0.341	1.71397e-33	CX3CR1
XR-001753771.1	1.56724e-91	-0.535961	0.741	0.833	2.47413e-86	ABHD17A
NM-001204406.1	2.17203e-67	-0.538102	0.242	0.465	3.42887e-62	ALOX5AP
NM-003739.6	1.6327e-49	-0.539215	0.274	0.463	2.57746e-44	AKR1C3
NM-000211.5	1.71658e-108	-0.540348	0.933	0.977	2.70988e-103	ITGB2
NM-005170.2	5.34198e-44	-0.556078	0.16	0.335	8.43312e-39	ASCL2	ASCL2
NM-002116.8	1.59369e-137	-0.564843	0.998	0.996	2.51588e-132	HLA-A
NM-004585.5	7.31765e-85	-0.565296	0.726	0.844	1.1552e-79	PLAAT4
XM-006716237.1	7.3792e-53	-0.573053	0.277	0.486	1.16492e-47	MYOM2
NM-002414.5	1.61209e-93	-0.573657	0.736	0.86	2.54493e-88	CD99
NM-053064.5	4.38873e-66	-0.599771	0.462	0.672	6.92827e-61	GNG2
NM-001130111.2	4.61355e-127	-0.602875	0.793	0.905	7.28318e-122	ABHD17A
NM-003970.4	6.20669e-58	-0.604538	0.349	0.573	9.79819e-53	MYOM2
NM-000101.4	1.60146e-129	-0.617301	0.923	0.973	2.52815e-124	CYBA
NM-024329.6	1.82503e-105	-0.622033	0.825	0.948	2.88108e-100	EFHD2
NM-001136472.1	5.44274e-54	-0.624455	0.622	0.763	8.59218e-49	LITAF
XM-005258955.3	2.21617e-41	-0.639065	0.516	0.648	3.49856e-36	NKG7
NM-001363693.2	4.24427e-90	-0.642828	0.597	0.794	6.70022e-85	NKG7
NM-013351.2	8.97338e-91	-0.646424	0.521	0.743	1.41658e-85	TBX21	TBX21
NM-207007.3	1.7463e-93	-0.66031	0.245	0.537	2.7568e-88	CCL4L1
NM-001337.4	3.19994e-73	-0.689652	0.392	0.649	5.05159e-68	CX3CR1
NM-000876.3	5.76679e-80	-0.694474	0.453	0.64	9.10374e-75	IGF2R
NM-017931.3	3.24534e-78	-0.70699	0.291	0.537	5.12326e-73	TTC38
XM-011536683.2	4.91257e-60	-0.709811	0.259	0.474	7.75523e-55	GZMH
NM-030760.5	3.0664e-102	-0.717995	0.347	0.659	4.84077e-97	S1PR5
NM-000734.4	2.49407e-67	-0.743653	0.437	0.624	3.93727e-62	CD247
XM-005256252.2	8.19054e-98	-0.763184	0.33	0.636	1.293e-92	ADGRG1
NM-007173.6	1.69404e-89	-0.771324	0.261	0.543	2.6743e-84	PRSS23
NM-001629.3	1.21434e-113	-0.77454	0.31	0.615	1.91702e-108	ALOX5AP
NM-005317.4	1.78604e-138	-0.781377	0.543	0.851	2.81953e-133	GZMM
NM-004669.3	1.42656e-107	-0.806947	0.518	0.793	2.25204e-102	CLIC3
NM-006144.4	2.22233e-162	-0.820417	0.657	0.935	3.50828e-157	GZMA
NM-002985.3	1.40853e-87	-0.858632	0.552	0.758	2.22358e-82	CCL5
NM-198053.2	4.96317e-139	-0.86407	0.582	0.83	7.83511e-134	CD247
NM-001127595.2	1.54861e-116	-0.867395	0.405	0.713	2.44472e-111	FCGR3A
NM-005601.4	1.74631e-234	-0.871853	0.79	0.968	2.75681e-229	NKG7
NM-033423.5	1.72211e-107	-0.8737	0.387	0.695	2.71862e-102	GZMH
NM-000558.5	1.29789e-06	-0.89897	0.125	0.17	0.204892	HBA1
NM-002984.4	2.2467e-143	-0.914968	0.39	0.766	3.54675e-138	CCL4
XM-006723228.3	1.98777e-149	-0.919443	0.669	0.88	3.138e-144	NKG7
NM-005041.5	7.01253e-216	-0.965627	0.766	0.955	1.10703e-210	PRF1
NM-000517.6	0.00176997	-0.998485	0.117	0.143	1	HBA2
NM-003650.4	2.49892e-257	-1.05829	0.724	0.954	3.94492e-252	CST7
NM-004131.6	5.65149e-203	-1.12465	0.521	0.892	8.92173e-198	GZMB
NM-001199021.1	2.38475e-212	-1.26816	0.417	0.84	3.76469e-207	SPON2
NM-031950.4	1.61835e-282	-1.58894	0.385	0.842	2.55482e-277	FGFBP2
NM-000954.6	5.42157e-56	-2.23099	0.043	0.228	8.55876e-51	PTGDS
